# DyNDG: Identifying Leukemia-Related Genes based on the Time-Series Dynamical Network by Integrating Differential Genes

**DOI:** 10.1101/2024.11.24.624224

**Authors:** A Jin, Ju Xiang, Xiangmao Meng, Yue Sheng, Hongling Peng, Min Li

**Affiliations:** School of Computer Science and Engineering, Central South University, Changsha 410083, China; School of Computer and Communication Engineering, Changsha University of Science & Technolog, Changsha 410114, China; School of Computer Science & School of Cyberspace Science, Xiangtan University, Xiangtan, 411105, China; Department of Hematology, The Second Xiangya Hospital of Central South University, Changsha, 410011, China; Hunan Engineering Research Center of Cell Immunotherapy for Hematopoietic Malignancies, Changsha 410011, China

**Keywords:** Leukemia, Dynamic network, Random walk, Differential expressed genes

## Abstract

Leukemia is a malignant disease of progressive accumulation characterized by high morbidity and mortality rates, and investigating its disease genes is crucial for understanding its etiology and pathogenesis. Network propagation methods have emerged and been widely employed in disease gene prediction, but most of them focus on static biological networks, which hinders their applicability and effectiveness in the study of progressive diseases. Moreover, there is currently a lack of special algorithms for the identification of leukemia disease genes. Here, we proposed DyNDG, a novel Dynamic Network-based model, which integrates Differentially Expressed Genes to identify leukemia-related genes. Initially, we constructed a time-series dynamic network to model the development trajectory of leukemia. Then, we built a background-temporal multilayer network by integrating both the dynamic network and the static background network, which was initialized with differentially expressed genes at each stage. To quantify the associations between genes and leukemia, we extended a random walk process to the background-temporal multilayer network. The experimental results demonstrate that DyNDG achieves superior accuracy compared to several state-of-the-art methods. Moreover, after excluding housekeeping genes, DyNDG yields a set of promising candidate genes associated with leukemia progression or potential biomarkers, indicating the value of dynamic network information in identifying leukemia-related genes. The implementation of DyNDG is available at https://github.com/CSUBioGroup/DyNDG.
