## Supplementary material for "DyNDG: Identifying Leukemia-Related Genes based on the Time-Series Dynamical Network by Integrating Differential Genes": Table S1.xlsx

### Sheet: Sheet1
Table S1 The details of the static PPI networks
Data Source	Description
STRING	The PPI network contains 18,742 nodes and 1,753,964 interaction relationships.
HumanNet	The PPI network contains 17,849 nodes and 633,460 interaction relationships.
