## Supplementary material for "DyNDG: Identifying Leukemia-Related Genes based on the Time-Series Dynamical Network by Integrating Differential Genes": Table S2.xlsx

### Sheet: Sheet1
Table S2 Data composition of the constructed background-temporal multilayer network
Static network	Time-series dynamic data	Description
STRING	GSE47927	The static network was constructed from PPI network data collected from the STRING database. The time-series dynamic network was constructed from the gene expression data collected from GSE47927, GSE2403, and GSE122917 according to the different diseases.
	GSE2403
	GSE122917
HumanNet	GSE47927	The static network was constructed from PPI network data collected from the HumanNet database. The time-series dynamic network was constructed from the gene expression data collected from GSE47927, GSE2403, and GSE122917 according to the different diseases.
	GSE2403
	GSE122917
