## Supplementary material for "DyNDG: Identifying Leukemia-Related Genes based on the Time-Series Dynamical Network by Integrating Differential Genes": Table S3.xlsx

### Sheet: Sheet1
Table S3 Comparison algorithms for disease-gene prediction
Type	Method	Description	Ref
Single network	RWR	It is performed on a single-layer PPI network (Background network) to obtain a steady-state probability vector.	[19]
Multiple networks	RWRDRS	It obtains a comprehensive ranking of genes by integrating multiple separate ranking lists generated in multiple independent protein/gene networks.	[46]
	RWRMG	It uses a multi-graph framework to integrate multiple protein/gene networks, and then uses random walks on the multi-graph to predict disease-related genes.	[18]
	RWRMP	It integrates multiple protein/gene networks using multiplex network models, and then uses random walks on multiplex networks to predict disease-related candidate genes.	[20]
Differential gene expression levels	T-test	For CML and AML, gene differential expression analysis is conducted between normal and disease samples to identify gene-disease associations. For CLL, the analysis is performed between Rai 0 and Rai 1-4 samples to uncover gene-disease associations due to the absence of normal samples in the dataset.
	DISNEP	We prepared three matrices as input of DISNEP, following the guidelines of the original paper: "s0", "adjacency", and "signals". For each type of leukemia studied, "s0" is an N×N gene interaction network adjacency matrix obtained from STRING, while "adjacency'' represents a gene similarity matrix derived from leukemia expression data. The "signals" matrix is an N×2 matrix containing gene associat…	[47]
