## Supplementary material for "DyNDG: Identifying Leukemia-Related Genes based on the Time-Series Dynamical Network by Integrating Differential Genes": Table S4.xlsx

### Sheet: CLL_KEGG_pathway
Table S4 Enriched Pathways and enriched GO Terms for predicted top 1% candidate genes for CLL, CML and AML, which have filtered out the housekeeping genes and the known disease genes for the respective types of leukemia
KEGG Class	KEGG pathway ID	Description
Human Diseases	hsa05205	Proteoglycans in cancer
Environmental Information Processing	hsa04010	MAPK signaling pathway
Environmental Information Processing	hsa04015	Rap1 signaling pathway
Organismal Systems	hsa04657	IL-17 signaling pathway
Environmental Information Processing	hsa04068	FoxO signaling pathway
Environmental Information Processing	hsa04014	Ras signaling pathway
Environmental Information Processing	hsa04151	PI3K-Akt signaling pathway
Cellular Processes	hsa04110	Cell cycle
Environmental Information Processing	hsa04012	ErbB signaling pathway
Environmental Information Processing	hsa04668	TNF signaling pathway
Human Diseases	hsa05220	Chronic myeloid leukemia
Environmental Information Processing	hsa04370	VEGF signaling pathway
Environmental Information Processing	hsa04310	Wnt signaling pathway
Organismal Systems	hsa04662	B cell receptor signaling pathway
Cellular Processes	hsa04115	p53 signaling pathway
Environmental Information Processing	hsa04064	NF-kappa B signaling pathway
Environmental Information Processing	hsa04350	TGF-beta signaling pathway
Environmental Information Processing	hsa04630	JAK-STAT signaling pathway
Environmental Information Processing	hsa04330	Notch signaling pathway
Environmental Information Processing	hsa04150	mTOR signaling pathway
Human Diseases	hsa05202	Transcriptional misregulation in cancer
Cellular Processes	hsa04210	Apoptosis
Organismal Systems	hsa04670	Leukocyte transendothelial migration

### Sheet: CLL_GO_term
Table S4 Enriched Pathways and enriched GO Terms for predicted top 1% candidate genes for CLL, CML and AML, which have filtered out the housekeeping genes and the known disease genes for the respective types of leukemia
Ontology	GO term ID	Description
BP	GO:0070661	leukocyte proliferation
BP	GO:0046651	lymphocyte proliferation
BP	GO:0042098	T cell proliferation
BP	GO:0007159	leukocyte cell-cell adhesion
BP	GO:1902105	regulation of leukocyte differentiation
BP	GO:0002696	positive regulation of leukocyte activation
BP	GO:0070372	regulation of ERK1 and ERK2 cascade
BP	GO:0071241	cellular response to inorganic substance
BP	GO:2001234	negative regulation of apoptotic signaling pathway
BP	GO:0010948	negative regulation of cell cycle process
BP	GO:0090068	positive regulation of cell cycle process
BP	GO:0016055	Wnt signaling pathway
BP	GO:0032675	regulation of interleukin-6 production
BP	GO:0034341	response to interferon-gamma
BP	GO:0043410	positive regulation of MAPK cascade
BP	GO:0032680	regulation of tumor necrosis factor production
CC	GO:0098687	chromosomal region
CC	GO:0098562	cytoplasmic side of membrane
CC	GO:1904949	ATPase complex
CC	GO:0070603	SWI/SNF superfamily-type complex
CC	GO:0016581	NuRD complex
CC	GO:0090545	CHD-type complex
MF	GO:0046332	SMAD binding
MF	GO:0002039	p53 binding
MF	GO:0001664	G protein-coupled receptor binding
MF	GO:0001216	DNA-binding transcription activator activity
MF	GO:0019207	kinase regulator activity

### Sheet: CML_KEGG_pathway
Table S4 Enriched Pathways and enriched GO Terms for predicted top 1% candidate genes for CLL, CML and AML, which have filtered out the housekeeping genes and the known disease genes for the respective types of leukemia
KEGG Class	KEGG pathway ID	Description
Human Diseases	hsa05220	Chronic myeloid leukemia
Human Diseases	hsa05205	Proteoglycans in cancer
Cellular Processes	hsa04110	Cell cycle
Environmental Information Processing	hsa04068	FoxO signaling pathway
Environmental Information Processing	hsa04151	PI3K-Akt signaling pathway
Environmental Information Processing	hsa04010	MAPK signaling pathway
Environmental Information Processing	hsa04015	Rap1 signaling pathway
Organismal Systems	hsa04657	IL-17 signaling pathway
Environmental Information Processing	hsa04066	HIF-1 signaling pathway
Environmental Information Processing	hsa04014	Ras signaling pathway
Cellular Processes	hsa04115	p53 signaling pathway
Environmental Information Processing	hsa04340	Hedgehog signaling pathway
Human Diseases	hsa05231	Choline metabolism in cancer
Environmental Information Processing	hsa04310	Wnt signaling pathway
Organismal Systems	hsa04670	Leukocyte transendothelial migration
Environmental Information Processing	hsa04668	TNF signaling pathway
Environmental Information Processing	hsa04630	JAK-STAT signaling pathway
Human Diseases	hsa05202	Transcriptional misregulation in cancer
Environmental Information Processing	hsa04064	NF-kappa B signaling pathway
Cellular Processes	hsa04210	Apoptosis
Environmental Information Processing	hsa04150	mTOR signaling pathway
Environmental Information Processing	hsa04024	cAMP signaling pathway
Environmental Information Processing	hsa04350	TGF-beta signaling pathway
Organismal Systems	hsa04658	Th1 and Th2 cell differentiation

### Sheet: CML_GO_term
Table S4 Enriched Pathways and enriched GO Terms for predicted top 1% candidate genes for CLL, CML and AML, which have filtered out the housekeeping genes and the known disease genes for the respective types of leukemia
Ontology	GO term ID	Description
BP	GO:0070661	leukocyte proliferation
BP	GO:0007159	leukocyte cell-cell adhesion
BP	GO:1903037	regulation of leukocyte cell-cell adhesion
BP	GO:0002573	myeloid leukocyte differentiation
BP	GO:0002274	myeloid leukocyte activation
BP	GO:1903706	regulation of hemopoiesis
BP	GO:0090068	positive regulation of cell cycle process
BP	GO:0043410	positive regulation of MAPK cascade
BP	GO:2001234	negative regulation of apoptotic signaling pathway
BP	GO:0070371	ERK1 and ERK2 cascade
BP	GO:0061097	regulation of protein tyrosine kinase activity
BP	GO:0001666	response to hypoxia
BP	GO:0030111	regulation of Wnt signaling pathway
BP	GO:0032680	regulation of tumor necrosis factor production
BP	GO:0051092	positive regulation of NF-kappaB transcription factor activity
BP	GO:0043491	protein kinase B signaling
BP	GO:0032675	regulation of interleukin-6 production
BP	GO:0002443	leukocyte mediated immunity
BP	GO:0001933	negative regulation of protein phosphorylation
BP	GO:1904892	regulation of receptor signaling pathway via STAT
CC	GO:0098687	chromosomal region
CC	GO:0098562	cytoplasmic side of membrane
CC	GO:0070603	SWI/SNF superfamily-type complex
CC	GO:1904949	ATPase complex
MF	GO:0140297	DNA-binding transcription factor binding
MF	GO:0002039	p53 binding
MF	GO:0044389	ubiquitin-like protein ligase binding
MF	GO:0042393	histone binding
MF	GO:0051059	NF-kappaB binding

### Sheet: AML_KEGG_pathway
Table S4 Enriched Pathways and enriched GO Terms for predicted top 1% candidate genes for CLL, CML and AML, which have filtered out the housekeeping genes and the known disease genes for the respective types of leukemia
KEGG Class	KEGG pathway ID	Description
Cellular Processes	hsa04110	Cell cycle
Cellular Processes	hsa04210	Apoptosis
Environmental Information Processing	hsa04151	PI3K-Akt signaling pathway
Environmental Information Processing	hsa04010	MAPK signaling pathway
Environmental Information Processing	hsa04068	FoxO signaling pathway
Environmental Information Processing	hsa04310	Wnt signaling pathway
Environmental Information Processing	hsa04371	Apelin signaling pathway
Organismal Systems	hsa04611	Platelet activation
Environmental Information Processing	hsa04340	Hedgehog signaling pathway
Environmental Information Processing	hsa04390	Hippo signaling pathway
Environmental Information Processing	hsa04024	cAMP signaling pathway
Environmental Information Processing	hsa04014	Ras signaling pathway
Cellular Processes	hsa04115	p53 signaling pathway
Cellular Processes	hsa04550	Signaling pathways regulating pluripotency of stem cells
Environmental Information Processing	hsa04012	ErbB signaling pathway
Environmental Information Processing	hsa04370	VEGF signaling pathway
Human Diseases	hsa05205	Proteoglycans in cancer
Human Diseases	hsa05231	Choline metabolism in cancer
Organismal Systems	hsa04657	IL-17 signaling pathway
Organismal Systems	hsa04670	Leukocyte transendothelial migration
Environmental Information Processing	hsa04668	TNF signaling pathway
Environmental Information Processing	hsa04152	AMPK signaling pathway

### Sheet: AML_GO_term
Table S4 Enriched Pathways and enriched GO Terms for predicted top 1% candidate genes for CLL, CML and AML, which have filtered out the housekeeping genes and the known disease genes for the respective types of leukemia
Ontology	GO term ID	Description
BP	GO:0070661	leukocyte proliferation
BP	GO:1902105	regulation of leukocyte differentiation
BP	GO:0045637	regulation of myeloid cell differentiation
BP	GO:2000736	regulation of stem cell differentiation
BP	GO:0007159	leukocyte cell-cell adhesion
BP	GO:0032760	positive regulation of tumor necrosis factor production
BP	GO:1903706	regulation of hemopoiesis
BP	GO:1903555	regulation of tumor necrosis factor superfamily cytokine production
BP	GO:0032611	interleukin-1 beta production
BP	GO:0002683	negative regulation of immune system process
BP	GO:0030111	regulation of Wnt signaling pathway
BP	GO:0070372	regulation of ERK1 and ERK2 cascade
BP	GO:0051092	positive regulation of NF-kappaB transcription factor activity
BP	GO:0071241	cellular response to inorganic substance
BP	GO:0043410	positive regulation of MAPK cascade
BP	GO:0090068	positive regulation of cell cycle process
BP	GO:0045786	negative regulation of cell cycle
CC	GO:0098687	chromosomal region
CC	GO:0098562	cytoplasmic side of membrane
CC	GO:0009898	cytoplasmic side of plasma membrane
CC	GO:0019897	extrinsic component of plasma membrane
CC	GO:1904949	ATPase complex
CC	GO:0070603	SWI/SNF superfamily-type complex
CC	GO:1990909	Wnt signalosome
MF	GO:0140097	catalytic activity, acting on DNA
MF	GO:0031625	ubiquitin protein ligase binding
MF	GO:0042393	histone binding
MF	GO:0005158	insulin receptor binding
MF	GO:0004690	cyclic nucleotide-dependent protein kinase activity
